# Panacea: a hyperpromiscuous antitoxin protein domain for the neutralisation of diverse toxin domains

**DOI:** 10.1101/2021.05.07.442387

**Authors:** Tatsuaki Kurata, Chayan Kumar Saha, Jessica A. Buttress, Toomas Mets, Tetiana Brodiazhenko, Kathryn J. Turnbull, Ololade F. Awoyomi, Sofia Raquel Alves Oliveira, Steffi Jimmy, Karin Ernits, Maxence Delannoy, Karina Persson, Tanel Tenson, Henrik Strahl, Vasili Hauryliuk, Gemma C. Atkinson

**Author notes:** corresponding authors: Gemma C. Atkinson, Vasili Hauryliuk. equal contribution (Tatsuaki Kurata, Chayan Kumar Saha).

## Abstract

Toxin-Antitoxin (TA) gene pairs are ubiquitous in microbial chromosomal genomes and plasmids, as well as bacteriophages. They act as regulatory switches, with the toxin limiting the growth of bacteria and archaea by compromising diverse essential cellular targets, and the antitoxin counteracting the toxic effect. To uncover previously uncharted TA diversity across microbes and bacteriophages, we analysed the conservation of genomic neighbourhoods using our computational tool FlaGs (for <u>Fla</u>nking <u>G</u>ene<u>s</u>), which allows high-throughput detection of TA-like operons. Focussing on the widespread but poorly experimentally characterised antitoxin domain DUF4065, our *in silico* analyses indicated that DUF4065-containing proteins serve as broadly distributed antitoxin components in putative TA-like operons with dozens of different toxic domains with multiple different folds. Given the versatility of DUF4065, we have renamed the domain to *Panacea* (and proteins containing the domain, PanA) after the Greek goddess of universal remedy. We have experimentally validated nine PanA-neutralised TA pairs. While the majority of validated PanA-neutralised toxins act as translation inhibitors or membrane disruptors, a putative nucleotide cyclase toxin from a *Burkholderia* prophage compromises replication and translation, as well as inducing RelA-dependent accumulation of the nucleotide alarmone (p)ppGpp. We find that Panacea-containing antitoxins form a complex with their diverse cognate toxins, characteristic of the direct neutralisation mechanisms employed by Type II TA systems. Finally, through directed evolution we have selected PanA variants that can neutralise non-cognate TA toxins, thus experimentally demonstrating the evolutionary plasticity of this hyperpromiscuous antitoxin domain.

**Significance:** Toxin-antitoxin systems are enigmatic and diverse elements of bacterial and bacteriophage genomes. We have uncovered remarkable versatility of an antitoxin protein domain, that has evolved to neutralise dozens of different toxin domains. We find that antitoxins carrying this domain – Panacea – form complexes with their cognate toxins, indicating a direct neutralisation mechanism, and that Panacea can be evolved to neutralise a non-cognate and non-homologous toxin with just two amino acid substitutions. This raises the possibility that this domain could be an adaptable universal, or semi-universal protein neutraliser with significant biotechnological and medical potential.
