## Supplementary material for "Panacea: a hyperpromiscuous antitoxin protein domain for the neutralisation of diverse toxin domains": Table S2

### Sheet: Strain
Name	Description	Reference/source
BL21 (DE3)	﻿B F–, ompT gal dcm lon hsdSB(rB mB–) λ(DE3 [lacI lacUV5-T7p07 ind1 sam7 nin5]) [malB+]K-12(λS)	Laboratory stock
BW25113	F–, Δ(araD-araB)567, ΔlacZ4787(::rrnB-3), λ–, rph-1, Δ(rhaD-rhaB)568, hsdR514	PMID: 25323716
DH5a	F– endA1 glnV44 thi-1 recA1 relA1 gyrA96 deoR nupG purB20 φ80dlacZΔM15 Δ(lacZYA-argF)U169, hsdR17(rK–mK+), λ–	PMID: 2162051
VHbB18	BW25113 DrelA, markerless	PMID: 26923949
VHB240	BW25113 DclpPXDlon::FRT	PMID: 23432955

### Sheet: Plasmids
Plasmid	Name	Description	Reference/source
pBAD33	pBAD33	p15A, CmlR, PBAD promoter	PMID:7608087
pET24d	pET24d	﻿ColE1, KanR, T7 promoter, C-terminal His6-tag	Novagen
pKK223-3	pKK223-3	ColE1, AmpR, PTac promoter	PMID:6390428
pET22b-socB	pET22b-socB	C-terminally His6-tagged SocB expressed under the control of T7 promoter	Gifted by Michael Laub
VHp303	pBAD33-phRel2Bac. sub.	PhRel2Bac. sub. toxin expressed under the control of PBAD promoter	PMID:32345719
VHp304	pKK223-3-panABac. sub.	PanABac. sub. expressed under the control of PTac promoter	This work (PEP)
VHp462	pBAD33-WP_003806793.1	WP_003806793.1Bifidobacterium adolescentis expressed ﻿under the control of PBAD promoter	This work (PEP)
VHp463	pBAD33-panTVib. cho.	PanTVib. cho. toxin expressed under the control of PBAD promoter	This work (PEP)
VHp464	pBAD33-panTBif. rum.	PanTBif. rum. toxin expressed under the control of PBAD promoter	This work (PEP)
VHp465	pKK223-3-panABif. rum.	PanABif. rum. expressed under the control of PTac promoter	This work (PEP)
VHp469	pKK223-3-panABar. api.	PanABar. api. expressed under the control of PTac promoter	This work (PEP)
VHp474	pKK223-3-panAVib. har.	PanAVib. har. expressed under the control of PTac promoter	This work (PEP)
VHp476	pKK223-3-panAEsc. col.	PanAEsc. col. expressed under the control of PTac promoter	This work (PEP)
VHp478	pKK223-3-panAvib. cho.	PanAVib. cho. expressed under the control of PTac promoter	This work (PEP)
VHp514	pBAD33 SD-WP_077635758.1	WP_077635758.1Escherichia coli MOD1 expressed ﻿with a strong Shine-Dalgarno sequence under the control of PBAD promoter	This work (PEP)
VHp515	pBAD33 SD-panTEsc. col.	PanTEsc. col. toxin expressed ﻿with a strong Shine-Dalgarno sequence under the control of PBAD promoter	This work (PEP)
VHp516	pBAD33 SD-WP_074138355.1	WP_074138355.1Clostridioides difficile expressed ﻿with a strong Shine-Dalgarno sequence under the control of PBAD promoter	This work (PEP)
VHp517	pBAD33 SD-capRelVib. har.	CapRelVib. har. toxin expressed ﻿with a strong Shine-Dalgarno sequence under the control of PBAD promoter	This work (PEP)
VHp518	pBAD33 SD-panTBar. api.	PanTBar. api. toxin expressed ﻿with a strong Shine-Dalgarno sequence under the control of PBAD promoter	This work (PEP)
VHp545	pBAD33 SD-panTBur. phage	PanTBur. phage toxin expressed ﻿with a strong Shine-Dalgarno sequence under the control of PBAD promoter	This work (PEP)
VHp546	pBAD33 SD-WP_002900950.1	WP_002900950.1Campylobacter jejuni expressed ﻿with a strong Shine-Dalgarno sequence under the control of PBAD promoter	This work (PEP)
VHp573	pKK223-3-panABur. phage	PanABur. phage expressed under the control of PTac promoter	This work (PEP)
VHp574	pBAD33 SD-panTChr. bov.	PanTChr. bov. toxin expressed ﻿with a strong Shine-Dalgarno sequence under the control of PBAD promoter	This work (PEP)
VHp575	pBAD33 SD-panTClo. cad.	PanTClo. cad. toxin expressed ﻿with a strong Shine-Dalgarno sequence under the control of PBAD promoter	This work (PEP)
VHp576	pBAD33 SD-WP_073354223.1	WP_073354223.1Flavobacterium xanthum expressed ﻿with a strong Shine-Dalgarno sequence under the control of PBAD promoter	This work (PEP)
VHp577	pBAD33 SD-panTHer. fri.	PanTHer. fri. toxin expressed ﻿with a strong Shine-Dalgarno sequence under the control of PBAD promoter	This work (PEP)
VHp578	pBAD33 SD-panTHel. sp.	PanTHel. sp. toxin expressed ﻿with a strong Shine-Dalgarno sequence under the control of PBAD promoter	This work (PEP)
VHp579	pBAD33 SD-YP_001468667.1	YP_001468667.1Listeria phage B025 expressed ﻿with a strong Shine-Dalgarno sequence under the control of PBAD promoter	This work (PEP)
VHp580	pBAD33 SD-panTPse. mor.	PanTPse. mor. toxin expressed ﻿with a strong Shine-Dalgarno sequence under the control of PBAD promoter	This work (PEP)
VHp581	pBAD33 SD-YP_006560566.1	YP_006560566.1Salmonella phage vB SemP Emek expressed ﻿with a strong Shine-Dalgarno sequence under the control of PBAD promoter	This work (PEP)
VHp582	pBAD33 SD-panTStr. phage	PanTStr. phage toxin expressed ﻿with a strong Shine-Dalgarno sequence under the control of PBAD promoter	This work (PEP)
VHp585	pBAD33 SD-socB	Caulobacter crescentus SocB toxin expressed ﻿with a strong Shine-Dalgarno sequence under the control of PBAD promoter	This work (PEP)
VHp635	pKK223-3-panAHel. sp.	PanAHel. sp. expressed under the control of PTac promoter	This work (PEP)
VHp636	pKK223-3-panAClo. cad.	PanAClo. cad. expressed under the control of PTac promoter	This work (PEP)
VHp637	pKK223-3-panAStr. phage	PanAStr. phage expressed under the control of PTac promoter	This work (PEP)
VHp647	pBAD33 SD-phRel2Lac. ani.	PhRel2Lac. ani. toxin expressed ﻿with a strong Shine-Dalgarno sequence under the control of PBAD promoter	This work (PEP)
VHp648	pKK223-3-panAChr. bov.	PanAChr. bov. expressed under the control of PTac promoter	This work (PEP)
VHp649	pKK223-3-panAHer. fri.	PanAHer. fri. expressed under the control of PTac promoter	This work (PEP)
VHp650	pBAD33 SD-fic/docCor. doo.	Fic/DocCor. doo. toxin expressed ﻿with a strong Shine-Dalgarno sequence under the control of PBAD promoter	This work (PEP)
VHp661	pKK223-3-panAPse. mor.	PanAPse. mor. expressed under the control of PTac promoter	This work (PEP)
VHp665	pKK223-3-panACor. doo.	PanACor. doo. expressed under the control of PTac promoter	This work (PEP)
VHp666	pKK223-3-panALac. ani.	PanALac. ani. expressed under the control of PTac promoter	This work (PEP)
VHp680	pBAD33-hokB	HokB toxin expressed ﻿under the control of PBAD promoter	This work
VHp694	pBAD33 SD-mazF	MazF toxin expressed ﻿with a strong Shine-Dalgarno sequence under the control of PBAD promoter	This work
VHp709	pKK223-3-panAVib. har. T36M	PanAVib. har. T36M expressed under the control of PTac promoter	This work
VHp712	pKK223-3-panAVib. har. T36M Q131L	PanAVib. har. T36M Q131L expressed under the control of PTac promoter	This work
VHp713	pKK223-3-panAVib. har. Q131L	PanAVib. har. Q131L expressed under the control of PTac promoter	This work
VHp948	pET24-panATBur. phage	PanATBur. porphage expression plasmid under the control of single T7 promoter for pull-down assay. N-terminally His10-SUMO tagged PanT, following untagged PanA with new strong Shine-Dalgarno sequence	This work
VHp949	pET24-panATLac. ani.	PanATLac. ani. expression plasmid under the control of single T7 promoter for pull-down assay. C-terminally His6 tagged PanT, following untagged PanA with new strong Shine-Dalgarno sequence	This work
VHp950	pET24-panATCor. doo.	PanATCor. doo. expression plasmid under the control of single T7 promoter for pull-down assay. C-terminally His6 tagged PanT, following untagged PanA with new strong Shine-Dalgarno sequence	This work
VHp951	pET24-panATPse. mor.	PanATPse. mor. expression plasmid under the control of single T7 promoter for pull-down assay. C-terminally His6 tagged PanT, following untagged PanA with new strong Shine-Dalgarno sequence	This work
VHp952	pET24-panATVib. har.	PanATVib. har. expression plasmid under the control of single T7 promoter for pull-down assay. C-terminally His6 tagged PanT, following untagged PanA with new strong Shine-Dalgarno sequence	This work

### Sheet: Primers
Oligo	Sequence, 5′ to 3′	Reference/source
VTK63	CACCACCACTGAGATCCGGC	Metabion
VTK81	GGTATATCTCCTTCTTAAAGTTAAACAAAATTATTTC	Metabion
VTK83	GCCGGATCTCAGTGGTGGTGCTTCTCTCATCCGCCAAAACAG	Metabion
VTK90	GAAGGTCATTCCGGATCACCTGATTCAAGC	Metabion
VTK91	AGATGCGTGCCATCCCACACTTGATGC	Metabion
VTK30	GGGCTAGCGAATTCGAGCTCAGGAGGAATTAAATGGTAAGCCGATACGTACCCG	Metabion
VTK31	CCGCCAAAACAGCCAAGCTTACCCAATCAGTACGTTAATTTTGGC	Metabion
VTK19	GAGCTCGAATTCGCTAGC	Metabion
VTK29	AAGCTTGGCTGTTTTGGCG	Metabion
VTK88	TGTACGTTTGCCATGGGTTGTCCTTAGCTC	Metabion
VTK89	TCAGTTTCTGCAGCTGTAAGTTGCTGAAGC	Metabion
Buk. phage_panA_Rev	TGGTCCTCGAGTTACTGAGCCGGTTT	Eurofins
Buk. phage_panA_Fw	TAAAAAAGCTTATAAGGAGGAAAAAAAAATGACCATTAGCGCATTAC	Eurofins
Lac. ani_PanT_Fw	CTTTAAGAAGGAGATATACCATGTCCGATACTTTGGTCGTT	Eurofins
Lac. ani_PanT_Rev	TTTTTTCCTCCTTATAAGCTTAGTGATGGTGATGGTGATG GCTAAAGCGATCGTAGG	Eurofins
Lac. ani_PanA_Fw	TAAGCTTATAAGGAGGAAAAAAAAATGTTGCACATGATTGCG	Eurofins
Cor. doo_PanT_Fw	AACTTTAAGAAGGAGATATACCATGGATCGCGAACAGGTGAT	Eurofins
Cor. doo_PanT_Rev	TTTTTTCCTCCTTATAAGCTTAGTGATGGTGATGGTGATG GCTCCATTCCAGCAGCT	Eurofins
Cor. doo_PanA_Fw	AAGCTTATAAGGAGGAAAAAAAAATGGCCACCATCTTCGATGT	Eurofins
Pse. mor_PanT_Fw	AACTTTAAGAAGGAGATATACCATGCCTGGCAACATTCTG	Eurofins
Pse. mor_PanT_Rev	TTTTTCCTCCTTATAAGCTTAGTGATGGTGATGGTGATG AAAGTTGTTCTGGCGGATA	Eurofins
Pse. mor_PanA_Fw	TAAGCTTATAAGGAGGAAAAAAAAATGATCTTCAGCGAACAGA	Eurofins
Vib. har_PanT_Fw	CTTTAAGAAGGAGATATACCATGTCCAACAAGGAGAACTC	Eurofins
Vib. har_PanT_Rev	TTTTTCCTCCTTATAAGCTTAGTGATGGTGATGGTGATG GCTTTCTCCAGACAACATG	Eurofins
Vib. har_PanA_Fw	AAGCTTATAAGGAGGAAAAAAAAATGAAAGCCTACCACACCTA	Eurofins
pBAD_fwd	CTGTTTCTCCATACCCGTT	Metabion
pBAD_rev	CTCATCCGCCAAAACAG	Metabion
pK223_fwd_CPEC	CAGACCGCTTCTGCGTTCTG	Metabion
pK223_rev_CPEC	CATCGGCTCGTATAATGTGT	Metabion
VH_fwd_CPEC	GGAATTGTGAGCGGATAACAATTTCACACAGGAAACAGAATTCATGAAAGCCTACCACACCTA	Metabion
VH_rev_CPEC	AGGCTGAAAATCTTCTCTCATCCGCCAAAACAGAAGCTTAGAGTGAAGCTGTACGTCCTG	Metabion
STEC_panA_ctrl2	GTCACAATCCCACCAAAC	Metabion
VH_panA_ctrl1	AAGTGGGCGTTGAAAGTGAG	Metabion
Bsup_panA_ctrl1	ACGCAGTCAGTTCCTTATCC	Metabion
STEC_TOX_ctrl1	ACAGACCACTCACGACAAAC	Metabion
VH_TOX_ctrl1	TCGTGCTGCGTGAATAACTG	Metabion
Bsup_TOX_ctrl1	CCAAGGAAAGAAGCGATTGG	Metabion
VHKT110	GGGGGAGCTCATGAAGCACAACCCTCTGGTG	Sigma
VHKT111	CCCCAAGCTTACCTGGACGTGCAGGC	Sigma

### Sheet: Construction
Plasmid	Method	Fragment 1			Fragment 2			Fragment 3
		Template/Vector	Primer/Restriction enzyme_A	Primer/Restriction enzyme_B	Template	Primer_C	Primer_D	Template	Primer_E	Primer_F
VHp680	Ligation	pBAD33	SacI	HindIII	MG1655 Genome	VHKT110	VHKT111	–
VHp709	﻿site-directed mutagenesis	VHp474	VTK88	VTK89	–			–
VHp694	Gibson assembly	pBAD33	VTK19	VTK29	MG1655 Genome	VTK30	VTK31	–
VHp949	Gibson assembly	pET24d	VKT81	VTK63	VHp647	Lac. ani_PanT_Fw	Lac. ani_PanT_Rev	VHp666	Lac. ani_PanA_Fw	VTK83
VHp950	Gibson assembly	pET24d	VKT81	VTK63	VHp650	Cor. doo_PanT_Fw	Cor. doo_PanT_Rev	VHp665	Cor. doo_PanA_Fw	VTK83
VHp951	Gibson assembly	pET24d	VKT81	VTK63	VHp580	Pse. mor_PanT_Fw	Pse. mor_PanT_Rev	VHp661	Pse. mor_PanA_Fw	VTK83
VHp952	Gibson assembly	pET24d	VKT81	VTK63	VHp517	Vib. har_PanT_Fw	Vib. har_PanT_Rev	VHp474	Vib. har_PanA_Fw	VTK83
VHp713	﻿site-directed mutagenesis	VHp474	VTK90	VTK91	–			–
VHp948	Ligation	VHp671	XhoI	HindIII	VHp573	Buk. phage_panA_Rev	Buk. phage_panA_Fw	–
